# The unequal functional redundancy of Arabidopsis *INCURVATA11* and *CUPULIFORMIS2* is not dependent on genetic background

**DOI:** 10.1101/2023.04.20.537354

**Authors:** Riad Nadi, Lucía Juan-Vicente, Eduardo Mateo-Bonmatí, José Luis Micol

**Affiliations:** Instituto de Bioingeniería, Universidad Miguel Hernández, Campus de Elche, 03202 Elche, Spain; Current address: Centro de Biotecnología y Genómica de Plantas (CBGP), Universidad Politécnica de Madrid (UPM) – Instituto Nacional de Investigación y Tecnología Agraria y Alimentaria (INIA)/CSIC, 28223 Pozuelo de Alarcón, Madrid, Spain

**Keywords:** epigenetic machinery, *Arabidopsis thaliana*, *ICU11*, 2OGD, *CUPULIFORMIS*, CRISPR/Cas9.

## Abstract

The paralogous genes *INCURVATA11* (*ICU11*) and *CUPULIFORMIS2* (*CP2*) encode components of the epigenetic machinery in Arabidopsis and belong to the 2-oxoglutarate and Fe (II)-dependent dioxygenase superfamily. We previously inferred unequal functional redundancy between *ICU11* and *CP2* from a study of the synergistic phenotypes of the double mutant and sesquimutant combinations of *icu11* and *cp2* mutations, although they represented mixed genetic backgrounds. To avoid potential confounding effects arising from different genetic backgrounds, we generated the *icu11-5* and *icu11-6* mutants via CRISPR/Cas genome editing in the Col-0 background and crossed them to *cp2* mutants in Col-0. The resulting mutants exhibited a postembryonic-lethal phenotype reminiscent of strong *embryonic flower* (*emf*) mutants. Double mutants involving *icu11-5* and mutations affecting epigenetic machinery components displayed synergistic phenotypes, whereas *cp2-3* did not besides *icu11-5*. Our results confirmed the unequal functional redundancy between *ICU11* and *CP2* and demonstrated that it is not allele or genetic background specific. An increase in sucrose content in the culture medium partially rescued the post-germinative lethality of *icu11 cp2* double mutants and sesquimutants, facilitating the study of their morphological phenotypes throughout their life cycle, which include floral organ homeotic transformations. We thus established that the *ICU11-CP2* module is required for proper flower organ identity.
