## Supplementary Table S2 for "The unequal functional redundancy of Arabidopsis *INCURVATA11* and *CUPULIFORMIS2* is not dependent on genetic background"

### Sheet: Hoja1
Supplementary Table S2. Double mutant combinations that rendered additive phenotypes obtained by crossing icu11-1 to mutants carrying alleles of genes encoding known plant epigenetic machinery components
AGI code	Gene name		Function annotation at TAIR	Mutant (SALK/SAIL code)	Mutant phenotype	First publication describing the mutant
	Full	Abbreviated
AT3G10010	DEMETER-LIKE 2	DML2	Encodes a protein with DNA glycosylase activity that is involved in maintaining methylation marks.	dml2-3 (SALK_131712)	No obvious developmental defects in dml2-2* (SALK_113573).	Lin et al. (2020)
AT4G34060	DEMETER-LIKE 3	DML3	Encodes a protein with 5-meC and thymine-DNA glycosylase activity with a preference for CpG and CpHpG sequences. Involved in maintaining methylation marks. Many targets of DML3 are senescence-associated genes (SAGs).	dml3-1 (SALK_056440)	Delayed leaf senescence.	Yuan et al. (2020)
AT5G25480	DNA METHYLTRANSFERASE-2	DNMT2	Encodes a DNA methyltransferase homolog. Human Dnmt2 methylates tRNA-Asp and can methylate Arabidopsis tRNA-Asp in vitro.	dnmt2-2 (SAIL_826_A06)	No obvious developmental defects in dnmt2* (SALK_136635).	Goll et al. (2006)
AT5G15380	DOMAINS REARRANGED METHYLASE 1	DRM1	Encodes a methyltransferase involved in the de novo DNA methylation and maintenance of asymmetric methylation of DNA sequences.	drm1-2 (SALK_021316)	No obvious developmental defects.	Cao et al. (2002) Chan et al. (2006)
AT5G14620	DOMAINS REARRANGED METHYLASE 2	DRM2	A putative DNA methyltransferase with rearranged catalytic domains; similar to mammalian DNMT3 methyltransferases; contains UBA domains. The 3′-end proximal part of the gene coding region is highly methylated at both adenine and cytosine residues.	drm2-2 (SALK_150863)	No obvious developmental defects.	Cao et al. (2002) Chan et al. (2006)
AT1G15340	METHYL-CPG-BINDING DOMAIN 10	MBD10	Protein containing methyl-CpG-binding domain.Has sequence similarity to human MBD proteins.	mbd10-1 (SAIL_223_F05)	No description.	No publication
AT5G49160	METHYLTRANSFERASE 1	MET1	Encodes a cytosine methyltransferase MET1. Required for silencing of FWA paternal allele in endosperm. Two lines with RNAi constructs directed against DMT1 have reduced agrobacterium-mediated tumor formation. The mRNA is cell-to-cell mobile.	met1-4 (SAIL_809_E03)	Late flowering.	Saze et al. (2003)
AT2G36490	REPRESSOR OF SILENCING 1	ROS1	A repressor of transcriptional gene silencing. Functions by demethylating the target promoter DNA. Interacts physically with RPA2/ROR1. In the ros1 mutants, an increase in methylation is observed in a number of gene promoters. Among the loci affected by ros1, a few (RD29A and At1g76930) are affected in cytosine methylation in all sequence contexts (CpG, CpNpG or CpNpN), although many others are a…	ros1-4 (SALK_045303)	Hypersensitive to ABA.	Kim et al. (2019)
AT5G58130	REPRESSOR OF SILENCING 3	ROS3	Encodes ROS3 (repressor of silencing 3), a RNA-binding protein required for DNA demethylation.	ros3-2 (SALK_022363)	Narrow and lobed leaves.	Zheng et al. (2008)
AT5G39550	VARIANT IN METHYLATION 3	VIM3	Encodes the VIM3/ORTH1 protein that is similar to VIM1. This protein has an N-terminal PHD domain and two RING domains surrounding an SRA domain. The protein has been shown to bind to methylated cytosines of CG, CNG and CNN motifs via its SRA domain but has a preference for the former. This protein functions as an E3 ubiquitin ligase in vitro with members of the UBC8 family E2s. Either of the two…	vim3-2 (SAIL_97_E06)	No obvious developmental alterations in vim3-1* (SALK_088570). The vim1-2 vim2-2 vim3-1 triple mutant is late flowering.	Woo et al. (2008)
AT2G31650	ARABIDOPSIS TRITHORAX1	ATX1	Encodes a homolog of trithorax, a histone-lysine N-methyltransferase. Involved in trimethylating histone H3-lysine 4. Involved in the formation, placement, and identity of flower organs. Role in regulation of homeotic genes. Functions as a receptor of phosphatidylinositol 5-phosphate. Localizes to cytoplasm, plasma membrane and nuclei, shifting to nuclei in the presence of PI5P.	atx1-2 (SALK_149002)	Slight early flowering.	Pien et al. (2008)
AT5G09790	ARABIDOPSIS TRITHORAX-RELATED PROTEIN 5	ATXR5	Encodes a SET-domain protein, a H3K27 monomethyltransferases required for chromatin structure and gene silencing. Regulates heterochromatic DNA replication. Contains a PCNA-binding domain. ATXR5 accumulates preferentially during the late G1 or S phase, suggesting that it plays a role in cell-cycle regulation or progression. A plant line expressing an RNAi construct directed against this gene has …	atxr5 (SALK_130607)	No obvious developmental alterations. The atxr5 atxr6 double mutant has a reduced leaf size.	Jacob et al. (2009)
AT5G24330	ARABIDOPSIS TRITHORAX-RELATED PROTEIN 6	ATXR6	Encodes a SET-domain protein, a H3K27 monomethyltransferases required for chromatin structure and gene silencing. Regulates heterochromatic DNA replication. Contains a PCNA-binding domain. ATXR6 accumulates preferentially during the late G1 or S phase, suggesting that it plays a role in cell-cycle regulation or progression.	atxr6 (SAIL_240_H01)	No obvious developmental defects. The double mutant atxr5 atxr6 has a reduced leaf size.	Jacob et al. (2009)
AT5G42400	ARABIDOPSIS TRITHORAX-RELATED PROTEIN 7	ATXR7	Encodes ATXR7 (ARABIDOPSIS TRITHORAX-RELATED7), required for histone H3-K4 methylation and for transcriptional activation of Flowering Locus C.	atxr7-1 (SALK_149692)	Early flowering.	Yun et al. (2012)
AT1G79000	HISTONE ACETYLTRANSFERASE OF THE CBP FAMILY 1	HAC1	Homologous to CREB-binding protein, a co-activator of transcription with histone acetyl-transferase activity. No single prior lysine acetylation is sufficient to block HAC1 acetylation of the H3 or H4 peptides, suggesting that HAC1, HAC5, and HAC12 can acetylate any of several lysines present in the peptides. HAM2 acetylates histone H4 lysine 5. A plant line expressing an RNAi construct targeted …	hac1-3 (SALK_080380)	Late flowering and reduced fertility.	Deng et al. (2007)
AT5G63110	HISTONE DEACETYLASE 6	HDA6	RPD3-like histone deacetylase. HDA6 mutations specifically increase the expression of auxin-responsive transgenes, suggesting a role in transgene silencing.	hda6-6 and hda6-7	Early flowering.	Yu et al. (2016)
AT5G64610	HISTONE ACETYLTRANSFERASE OF THE MYST FAMILY 1	HAM1	Encodes an enzyme with histone acetyltransferase activity. HAM1 primarily acetylate histone H4, but also display some ability to acetylate H3. Prior acetylation of lysine 5 on histone H4 reduces radioactive acetylation by either HAM1. HAM1 acetylates histone H4 lysine 5.	ham1-1 (SALK_027726)	No obvious developmental defects. The ham1-1 ham2-1 double mutant is lethal.	Latrasse et al. (2008)
*These phenotypes correspond to the allele previously described in the reference indicated in the column headed as "Mutant phenotype", but not the one that we used for crosses in this work (shown in column E).
